# Reproducible, portable, and efficient ancient genome reconstruction with nf-core/eager

**DOI:** 10.1101/2020.06.11.145615

**Authors:** James A. Fellows Yates, Thiseas C. Lamnidis, Maxime Borry, Aida Andrades Valtueña, Zandra Fagernäs, Stephen Clayton, Maxime U. Garcia, Judith Neukamm, Alexander Peltzer

## Abstract

The broadening utilisation of ancient DNA to address archaeological, palaeontological, and biological questions is resulting in a rising diversity in the size of laboratories and scale of analyses being performed. In the context of this heterogeneous landscape, we present nf-core/eager, an advanced and entirely redesigned and extended version of the EAGER pipeline for the analysis of ancient genomic data. This Nextflow pipeline aims to address three main themes: accessibility and adaptability to different computing configurations, reproducibility to ensure robust analytical standards, and updating the pipeline to the latest routine ancient genomic practises. This new version of EAGER has been developed within the nf-core initiative to ensure high-quality software development and maintenance support; contributing to a long-term lifecycle for the pipeline. nf-core/eager will assist in ensuring that ancient DNA sequencing data can be used by a diverse range of research groups and fields.
