## Supplemental file archive of walkthrough and results files for "Reproducible, portable, and efficient ancient genome reconstruction with nf-core/eager": benchmarking_aggregated_runtimes.txt

runtimes/time_EAGER_10.log:2:real	222m16.400s
runtimes/time_EAGER_10.log:3:user	1754m14.826s
runtimes/time_EAGER_10.log:4:sys	23m30.428s
runtimes/time_EAGER_1.log:2:real	225m22.950s
runtimes/time_EAGER_1.log:3:user	1650m47.270s
runtimes/time_EAGER_1.log:4:sys	23m25.026s
runtimes/time_EAGER_2.log:2:real	236m2.568s
runtimes/time_EAGER_2.log:3:user	1642m13.638s
runtimes/time_EAGER_2.log:4:sys	23m27.680s
runtimes/time_EAGER_3.log:2:real	219m25.951s
runtimes/time_EAGER_3.log:3:user	1622m17.592s
runtimes/time_EAGER_3.log:4:sys	23m8.383s
runtimes/time_EAGER_4.log:2:real	221m57.038s
runtimes/time_EAGER_4.log:3:user	1691m17.175s
runtimes/time_EAGER_4.log:4:sys	22m53.539s
runtimes/time_EAGER_5.log:2:real	226m23.885s
runtimes/time_EAGER_5.log:3:user	1785m29.505s
runtimes/time_EAGER_5.log:4:sys	23m28.883s
runtimes/time_EAGER_6.log:2:real	225m25.737s
runtimes/time_EAGER_6.log:3:user	1812m40.399s
runtimes/time_EAGER_6.log:4:sys	23m31.006s
runtimes/time_EAGER_7.log:2:real	222m37.939s
runtimes/time_EAGER_7.log:3:user	1734m31.152s
runtimes/time_EAGER_7.log:4:sys	23m32.443s
runtimes/time_EAGER_8.log:2:real	223m41.100s
runtimes/time_EAGER_8.log:3:user	1778m52.391s
runtimes/time_EAGER_8.log:4:sys	23m9.280s
runtimes/time_EAGER_9.log:2:real	224m37.028s
runtimes/time_EAGER_9.log:3:user	1809m1.644s
runtimes/time_EAGER_9.log:4:sys	23m34.546s
runtimes/time_nf-core-eager_10.log:2:real	207m59.184s
runtimes/time_nf-core-eager_10.log:3:user	1376m50.125s
runtimes/time_nf-core-eager_10.log:4:sys	13m44.901s
runtimes/time_nf-core-eager_1.log:2:real	211m39.138s
runtimes/time_nf-core-eager_1.log:3:user	1385m47.986s
runtimes/time_nf-core-eager_1.log:4:sys	10m40.181s
runtimes/time_nf-core-eager_2.log:2:real	206m41.129s
runtimes/time_nf-core-eager_2.log:3:user	1382m46.050s
runtimes/time_nf-core-eager_2.log:4:sys	10m40.455s
runtimes/time_nf-core-eager_3.log:2:real	204m54.400s
runtimes/time_nf-core-eager_3.log:3:user	1379m29.897s
runtimes/time_nf-core-eager_3.log:4:sys	10m14.092s
runtimes/time_nf-core-eager_4.log:2:real	205m47.044s
runtimes/time_nf-core-eager_4.log:3:user	1392m20.779s
runtimes/time_nf-core-eager_4.log:4:sys	11m7.304s
runtimes/time_nf-core-eager_5.log:2:real	216m46.833s
runtimes/time_nf-core-eager_5.log:3:user	1449m44.872s
runtimes/time_nf-core-eager_5.log:4:sys	11m25.187s
runtimes/time_nf-core-eager_6.log:2:real	214m58.304s
runtimes/time_nf-core-eager_6.log:3:user	1457m26.551s
runtimes/time_nf-core-eager_6.log:4:sys	11m56.037s
runtimes/time_nf-core-eager_7.log:2:real	214m33.130s
runtimes/time_nf-core-eager_7.log:3:user	1427m53.628s
runtimes/time_nf-core-eager_7.log:4:sys	11m16.625s
runtimes/time_nf-core-eager_8.log:2:real	207m47.432s
runtimes/time_nf-core-eager_8.log:3:user	1405m51.704s
runtimes/time_nf-core-eager_8.log:4:sys	11m21.326s
runtimes/time_nf-core-eager_9.log:2:real	210m11.109s
runtimes/time_nf-core-eager_9.log:3:user	1402m33.558s
runtimes/time_nf-core-eager_9.log:4:sys	11m29.051s
runtimes/time_nf-core-eager-optimised_10.log:2:real	97m26.253s
runtimes/time_nf-core-eager-optimised_10.log:3:user	1488m3.443s
runtimes/time_nf-core-eager-optimised_10.log:4:sys	12m55.846s
runtimes/time_nf-core-eager-optimised_1.log:2:real	107m24.594s
runtimes/time_nf-core-eager-optimised_1.log:3:user	1484m10.742s
runtimes/time_nf-core-eager-optimised_1.log:4:sys	13m48.166s
runtimes/time_nf-core-eager-optimised_2.log:2:real	101m25.361s
runtimes/time_nf-core-eager-optimised_2.log:3:user	1484m30.362s
runtimes/time_nf-core-eager-optimised_2.log:4:sys	13m13.483s
runtimes/time_nf-core-eager-optimised_3.log:2:real	101m52.678s
runtimes/time_nf-core-eager-optimised_3.log:3:user	1489m3.206s
runtimes/time_nf-core-eager-optimised_3.log:4:sys	13m26.580s
runtimes/time_nf-core-eager-optimised_4.log:2:real	108m18.666s
runtimes/time_nf-core-eager-optimised_4.log:3:user	1642m2.523s
runtimes/time_nf-core-eager-optimised_4.log:4:sys	14m33.651s
runtimes/time_nf-core-eager-optimised_5.log:2:real	108m33.358s
runtimes/time_nf-core-eager-optimised_5.log:3:user	1642m1.992s
runtimes/time_nf-core-eager-optimised_5.log:4:sys	14m53.875s
runtimes/time_nf-core-eager-optimised_6.log:2:real	109m52.907s
runtimes/time_nf-core-eager-optimised_6.log:3:user	1654m43.873s
runtimes/time_nf-core-eager-optimised_6.log:4:sys	14m57.908s
runtimes/time_nf-core-eager-optimised_7.log:2:real	109m28.876s
runtimes/time_nf-core-eager-optimised_7.log:3:user	1649m58.290s
runtimes/time_nf-core-eager-optimised_7.log:4:sys	14m41.287s
runtimes/time_nf-core-eager-optimised_8.log:2:real	109m2.022s
runtimes/time_nf-core-eager-optimised_8.log:3:user	1652m13.507s
runtimes/time_nf-core-eager-optimised_8.log:4:sys	14m54.034s
runtimes/time_nf-core-eager-optimised_9.log:2:real	108m36.073s
runtimes/time_nf-core-eager-optimised_9.log:3:user	1637m19.560s
runtimes/time_nf-core-eager-optimised_9.log:4:sys	14m44.966s
runtimes/time_paleomix_10.log:32:real	315m36.960s
runtimes/time_paleomix_10.log:33:user	1491m27.017s
runtimes/time_paleomix_10.log:34:sys	9m39.027s
runtimes/time_paleomix_1.log:32:real	321m54.657s
runtimes/time_paleomix_1.log:33:user	1545m26.113s
runtimes/time_paleomix_1.log:34:sys	10m16.512s
runtimes/time_paleomix_2.log:32:real	316m37.119s
runtimes/time_paleomix_2.log:33:user	1519m38.076s
runtimes/time_paleomix_2.log:34:sys	11m4.538s
runtimes/time_paleomix_3.log:32:real	320m28.222s
runtimes/time_paleomix_3.log:33:user	1527m49.719s
runtimes/time_paleomix_3.log:34:sys	10m14.966s
runtimes/time_paleomix_4.log:32:real	312m53.092s
runtimes/time_paleomix_4.log:33:user	1492m43.674s
runtimes/time_paleomix_4.log:34:sys	10m55.470s
runtimes/time_paleomix_5.log:32:real	313m8.947s
runtimes/time_paleomix_5.log:33:user	1509m52.802s
runtimes/time_paleomix_5.log:34:sys	11m5.391s
runtimes/time_paleomix_6.log:32:real	318m13.369s
runtimes/time_paleomix_6.log:33:user	1524m38.809s
runtimes/time_paleomix_6.log:34:sys	12m29.132s
runtimes/time_paleomix_7.log:32:real	312m8.029s
runtimes/time_paleomix_7.log:33:user	1504m24.847s
runtimes/time_paleomix_7.log:34:sys	10m42.995s
runtimes/time_paleomix_8.log:32:real	312m11.229s
runtimes/time_paleomix_8.log:33:user	1501m45.877s
runtimes/time_paleomix_8.log:34:sys	11m42.260s
runtimes/time_paleomix_9.log:32:real	313m58.311s
runtimes/time_paleomix_9.log:33:user	1493m51.836s
runtimes/time_paleomix_9.log:34:sys	12m11.905s
runtimes/time_paleomix_optimised_10.log:31:real	121m36.409s
runtimes/time_paleomix_optimised_10.log:32:user	1768m25.631s
runtimes/time_paleomix_optimised_10.log:33:sys	12m23.062s
runtimes/time_paleomix_optimised_1.log:32:real	120m49.083s
runtimes/time_paleomix_optimised_1.log:33:user	1785m34.729s
runtimes/time_paleomix_optimised_1.log:34:sys	11m56.139s
runtimes/time_paleomix_optimised_2.log:32:real	132m48.311s
runtimes/time_paleomix_optimised_2.log:33:user	1791m42.691s
runtimes/time_paleomix_optimised_2.log:34:sys	11m52.522s
runtimes/time_paleomix_optimised_3.log:32:real	120m28.393s
runtimes/time_paleomix_optimised_3.log:33:user	1762m51.364s
runtimes/time_paleomix_optimised_3.log:34:sys	11m52.818s
runtimes/time_paleomix_optimised_4.log:32:real	125m43.467s
runtimes/time_paleomix_optimised_4.log:33:user	1841m27.137s
runtimes/time_paleomix_optimised_4.log:34:sys	12m30.675s
runtimes/time_paleomix_optimised_5.log:32:real	129m59.059s
runtimes/time_paleomix_optimised_5.log:33:user	1848m1.724s
runtimes/time_paleomix_optimised_5.log:34:sys	13m17.581s
runtimes/time_paleomix_optimised_6.log:32:real	130m22.747s
runtimes/time_paleomix_optimised_6.log:33:user	1851m18.755s
runtimes/time_paleomix_optimised_6.log:34:sys	13m24.837s
runtimes/time_paleomix_optimised_7.log:32:real	144m59.070s
runtimes/time_paleomix_optimised_7.log:33:user	1837m55.273s
runtimes/time_paleomix_optimised_7.log:34:sys	12m39.465s
runtimes/time_paleomix_optimised_8.log:32:real	144m22.585s
runtimes/time_paleomix_optimised_8.log:33:user	1858m3.344s
runtimes/time_paleomix_optimised_8.log:34:sys	12m59.349s
runtimes/time_paleomix_optimised_9.log:32:real	130m30.063s
runtimes/time_paleomix_optimised_9.log:33:user	1826m40.342s
runtimes/time_paleomix_optimised_9.log:34:sys	12m52.857s
