## Supplemental file archive of walkthrough and results files for "Reproducible, portable, and efficient ancient genome reconstruction with nf-core/eager": nfcore-eager_multiqc_general_stats_1.csv

Sample	Samtools Flagstat (pre-samtools filter)_mqc-generalstats-samtools_flagstat_pre_samtools_filter-flagstat_total	Samtools Flagstat (pre-samtools filter)_mqc-generalstats-samtools_flagstat_pre_samtools_filter-mapped_passed	Samtools Flagstat (post-samtools filter)_mqc-generalstats-samtools_flagstat_post_samtools_filter-flagstat_total	endorSpy_mqc-generalstats-endorspy-endogenous_dna	Samtools Flagstat (post-samtools filter)_mqc-generalstats-samtools_flagstat_post_samtools_filter-mapped_passed	endorSpy_mqc-generalstats-endorspy-endogenous_dna_post	Picard_mqc-generalstats-picard-PERCENT_DUPLICATION	DamageProfiler_mqc-generalstats-damageprofiler-5_Prime1	DamageProfiler_mqc-generalstats-damageprofiler-5_Prime2	DamageProfiler_mqc-generalstats-damageprofiler-3_Prime1	DamageProfiler_mqc-generalstats-damageprofiler-3_Prime2	DamageProfiler_mqc-generalstats-damageprofiler-mean_readlength	DamageProfiler_mqc-generalstats-damageprofiler-median	QualiMap_mqc-generalstats-qualimap-mapped_reads	QualiMap_mqc-generalstats-qualimap-mean_coverage	QualiMap_mqc-generalstats-qualimap-median_coverage	QualiMap_mqc-generalstats-qualimap-1_x_pc	QualiMap_mqc-generalstats-qualimap-2_x_pc	QualiMap_mqc-generalstats-qualimap-3_x_pc	QualiMap_mqc-generalstats-qualimap-4_x_pc	QualiMap_mqc-generalstats-qualimap-5_x_pc	QualiMap_mqc-generalstats-qualimap-avg_gc	DamageProfiler_mqc-generalstats-damageprofiler-std	QualiMap_mqc-generalstats-qualimap-percentage_aligned	QualiMap_mqc-generalstats-qualimap-total_reads	QualiMap_mqc-generalstats-qualimap-general_error_rate	Adapter Removal_mqc-generalstats-adapter_removal-percent_aligned	Adapter Removal_mqc-generalstats-adapter_removal-aligned_total
COD076E1bL1	71388991	25136922	16786726	35.211202	16786726	23.514446	0.278748	0.14369094367647275	0.09104630013073169	0.14412710814324692	0.09122332828992576	49.442226317879836	47.0	12107458.0	0.8935	0	47.04733517468038	24.423222985795995	10.970313587766757	4.339557418019744	1.550416388114766	48.343837423860634	13.474721797828696	100.0	12107458.0	1.54
COD076E1bL1_S0_L001_R1_000																											98.78801166129041	45978274
COD076E1bL1_S0_L006_R1_000																											98.65121898758436	79942696
COD076E1bL1_S0_L008_R1_000																											98.38475898379035	25883330
COD092E1bL1i69	69615709	25207401	16283184	36.209358	16283184	23.3901	0.160528	0.05928826175442712	0.039288114679731444	0.061526024277683694	0.0403898353104608	48.75911864948639	46.0	13669275.0	0.9948	0	48.47881171905142	26.700645225931023	13.37663184244809	6.186820479830952	2.6836272324214394	50.57298327101667	13.772865562414227	100.0	13669275.0	1.0
COD092E1bL1i69_S0_L006_R1_000																											97.58912332604162	58876008
COD092E1bL1i69_S0_L007_R1_000																											97.55853841447718	58758696
COD092E1bL1i69_S0_L008_R1_000																											97.563514086528	58685724
