## Supplemental file archive of walkthrough and results files for "Reproducible, portable, and efficient ancient genome reconstruction with nf-core/eager": nfcore-eager_multiqc_general_stats_2.csv

Sample	Samtools Flagstat (pre-samtools filter)_mqc-generalstats-samtools_flagstat_pre_samtools_filter-flagstat_total	Samtools Flagstat (pre-samtools filter)_mqc-generalstats-samtools_flagstat_pre_samtools_filter-mapped_passed	Samtools Flagstat (post-samtools filter)_mqc-generalstats-samtools_flagstat_post_samtools_filter-flagstat_total	endorSpy_mqc-generalstats-endorspy-endogenous_dna	Samtools Flagstat (post-samtools filter)_mqc-generalstats-samtools_flagstat_post_samtools_filter-mapped_passed	endorSpy_mqc-generalstats-endorspy-endogenous_dna_post	Picard_mqc-generalstats-picard-PERCENT_DUPLICATION	DamageProfiler_mqc-generalstats-damageprofiler-5_Prime1	DamageProfiler_mqc-generalstats-damageprofiler-5_Prime2	DamageProfiler_mqc-generalstats-damageprofiler-3_Prime1	DamageProfiler_mqc-generalstats-damageprofiler-3_Prime2	DamageProfiler_mqc-generalstats-damageprofiler-mean_readlength	DamageProfiler_mqc-generalstats-damageprofiler-median	QualiMap_mqc-generalstats-qualimap-mapped_reads	QualiMap_mqc-generalstats-qualimap-mean_coverage	QualiMap_mqc-generalstats-qualimap-median_coverage	QualiMap_mqc-generalstats-qualimap-1_x_pc	QualiMap_mqc-generalstats-qualimap-2_x_pc	QualiMap_mqc-generalstats-qualimap-3_x_pc	QualiMap_mqc-generalstats-qualimap-4_x_pc	QualiMap_mqc-generalstats-qualimap-5_x_pc	QualiMap_mqc-generalstats-qualimap-avg_gc	DamageProfiler_mqc-generalstats-damageprofiler-std	QualiMap_mqc-generalstats-qualimap-percentage_aligned	QualiMap_mqc-generalstats-qualimap-total_reads	QualiMap_mqc-generalstats-qualimap-general_error_rate	Adapter Removal_mqc-generalstats-adapter_removal-percent_aligned	Adapter Removal_mqc-generalstats-adapter_removal-aligned_total
COD076E1bL1	71388991	25136967	16786676	35.211265	16786676	23.514376	0.278747	0.14368757002352572	0.09104827058867314	0.1441271542679739	0.09124009675555513	49.44227138260976	47.0	12107443.0	0.8935	0	47.04787624658358	24.423123428565805	10.97011104029844	4.339080677700067	1.550143837136766	48.34438220452757	13.474550047934768	100.0	12107443.0	1.54
COD076E1bL1_S0_L001_R1_000																											98.78801166129041	45978274
COD076E1bL1_S0_L006_R1_000																											98.65121898758436	79942696
COD076E1bL1_S0_L008_R1_000																											98.38475898379035	25883330
COD092E1bL1i69	69615709	25207413	16283201	36.209375	16283201	23.390124	0.160526	0.059288669542555565	0.039297815923461654	0.06152367284788459	0.040388912070377286	48.75934395506127	46.0	13669316.0	0.9948	0	48.479262637180966	26.700962555273424	13.376830807647254	6.186916305530775	2.6834057287788586	50.574448844678656	13.772874351151277	100.0	13669316.0	1.0
COD092E1bL1i69_S0_L006_R1_000																											97.58912332604162	58876008
COD092E1bL1i69_S0_L007_R1_000																											97.55853841447718	58758696
COD092E1bL1i69_S0_L008_R1_000																											97.563514086528	58685724
