## Supplemental file archive of walkthrough and results files for "Reproducible, portable, and efficient ancient genome reconstruction with nf-core/eager": nfcore-eager_multiqc_general_stats_3.csv

Sample	Samtools Flagstat (pre-samtools filter)_mqc-generalstats-samtools_flagstat_pre_samtools_filter-flagstat_total	Samtools Flagstat (pre-samtools filter)_mqc-generalstats-samtools_flagstat_pre_samtools_filter-mapped_passed	Samtools Flagstat (post-samtools filter)_mqc-generalstats-samtools_flagstat_post_samtools_filter-flagstat_total	endorSpy_mqc-generalstats-endorspy-endogenous_dna	Samtools Flagstat (post-samtools filter)_mqc-generalstats-samtools_flagstat_post_samtools_filter-mapped_passed	endorSpy_mqc-generalstats-endorspy-endogenous_dna_post	Picard_mqc-generalstats-picard-PERCENT_DUPLICATION	DamageProfiler_mqc-generalstats-damageprofiler-5_Prime1	DamageProfiler_mqc-generalstats-damageprofiler-5_Prime2	DamageProfiler_mqc-generalstats-damageprofiler-3_Prime1	DamageProfiler_mqc-generalstats-damageprofiler-3_Prime2	DamageProfiler_mqc-generalstats-damageprofiler-mean_readlength	DamageProfiler_mqc-generalstats-damageprofiler-median	QualiMap_mqc-generalstats-qualimap-mapped_reads	QualiMap_mqc-generalstats-qualimap-mean_coverage	QualiMap_mqc-generalstats-qualimap-median_coverage	QualiMap_mqc-generalstats-qualimap-1_x_pc	QualiMap_mqc-generalstats-qualimap-2_x_pc	QualiMap_mqc-generalstats-qualimap-3_x_pc	QualiMap_mqc-generalstats-qualimap-4_x_pc	QualiMap_mqc-generalstats-qualimap-5_x_pc	QualiMap_mqc-generalstats-qualimap-avg_gc	DamageProfiler_mqc-generalstats-damageprofiler-std	QualiMap_mqc-generalstats-qualimap-percentage_aligned	QualiMap_mqc-generalstats-qualimap-total_reads	QualiMap_mqc-generalstats-qualimap-general_error_rate	Adapter Removal_mqc-generalstats-adapter_removal-percent_aligned	Adapter Removal_mqc-generalstats-adapter_removal-aligned_total
COD076E1bL1	71388991	25136733	16786428	35.210937	16786428	23.514029	0.278745	0.14369281202361298	0.09104510638643418	0.14413320079340833	0.09120903119702468	49.44216047262086	47.0	12107297.0	0.8935	0	47.047212034178266	24.42272340851047	10.970025215100002	4.3392253118170885	1.550205332757213	48.345583992354626	13.47422743373099	100.0	12107297.0	1.54
COD076E1bL1_S0_L001_R1_000																											98.78801166129041	45978274
COD076E1bL1_S0_L006_R1_000																											98.65121898758436	79942696
COD076E1bL1_S0_L008_R1_000																											98.38475898379035	25883330
COD092E1bL1i69	69615709	25207380	16283233	36.209327	16283233	23.39017	0.160524	0.0592879419615113	0.039283082652848515	0.06152240046654945	0.04039306080378861	48.759438665174194	46.0	13669381.0	0.9948	0	48.4795671300589	26.701237046647215	13.37674931102404	6.186954665662947	2.6834678214441645	50.573061920253956	13.773342443595617	100.0	13669381.0	1.0
COD092E1bL1i69_S0_L006_R1_000																											97.58912332604162	58876008
COD092E1bL1i69_S0_L007_R1_000																											97.55853841447718	58758696
COD092E1bL1i69_S0_L008_R1_000																											97.563514086528	58685724
