## Supplemental file archive of walkthrough and results files for "Reproducible, portable, and efficient ancient genome reconstruction with nf-core/eager": nfcore-eager_multiqc_general_stats_4.csv

Sample	Samtools Flagstat (pre-samtools filter)_mqc-generalstats-samtools_flagstat_pre_samtools_filter-flagstat_total	Samtools Flagstat (pre-samtools filter)_mqc-generalstats-samtools_flagstat_pre_samtools_filter-mapped_passed	Samtools Flagstat (post-samtools filter)_mqc-generalstats-samtools_flagstat_post_samtools_filter-flagstat_total	endorSpy_mqc-generalstats-endorspy-endogenous_dna	Samtools Flagstat (post-samtools filter)_mqc-generalstats-samtools_flagstat_post_samtools_filter-mapped_passed	endorSpy_mqc-generalstats-endorspy-endogenous_dna_post	Picard_mqc-generalstats-picard-PERCENT_DUPLICATION	DamageProfiler_mqc-generalstats-damageprofiler-5_Prime1	DamageProfiler_mqc-generalstats-damageprofiler-5_Prime2	DamageProfiler_mqc-generalstats-damageprofiler-3_Prime1	DamageProfiler_mqc-generalstats-damageprofiler-3_Prime2	DamageProfiler_mqc-generalstats-damageprofiler-mean_readlength	DamageProfiler_mqc-generalstats-damageprofiler-median	QualiMap_mqc-generalstats-qualimap-mapped_reads	QualiMap_mqc-generalstats-qualimap-mean_coverage	QualiMap_mqc-generalstats-qualimap-median_coverage	QualiMap_mqc-generalstats-qualimap-1_x_pc	QualiMap_mqc-generalstats-qualimap-2_x_pc	QualiMap_mqc-generalstats-qualimap-3_x_pc	QualiMap_mqc-generalstats-qualimap-4_x_pc	QualiMap_mqc-generalstats-qualimap-5_x_pc	QualiMap_mqc-generalstats-qualimap-avg_gc	DamageProfiler_mqc-generalstats-damageprofiler-std	QualiMap_mqc-generalstats-qualimap-percentage_aligned	QualiMap_mqc-generalstats-qualimap-total_reads	QualiMap_mqc-generalstats-qualimap-general_error_rate	Adapter Removal_mqc-generalstats-adapter_removal-percent_aligned	Adapter Removal_mqc-generalstats-adapter_removal-aligned_total
COD076E1bL1	71388991	25136719	16786418	35.210918	16786418	23.514015	0.278746	0.14368664674151024	0.09104258443465492	0.14412234196783655	0.09123632021549476	49.44237914573452	47.0	12107275.0	0.8935	0	47.04703172663094	24.42290491014752	10.97017581966561	4.339206504904039	1.5502890682986465	48.34383334022239	13.474744754754303	100.0	12107275.0	1.54
COD076E1bL1_S0_L001_R1_000																											98.78801166129041	45978274
COD076E1bL1_S0_L006_R1_000																											98.65121898758436	79942696
COD076E1bL1_S0_L008_R1_000																											98.38475898379035	25883330
COD092E1bL1i69	69615709	25207382	16283153	36.20933	16283153	23.390056	0.160524	0.059280561007441564	0.03929158833733751	0.06152177703404959	0.04038282759477511	48.75928976287475	46.0	13669321.0	0.9948	0	48.478855751109755	26.700877924164704	13.376784536670703	6.187131092418695	2.6836358895718906	50.57372548262606	13.772891089347164	100.0	13669321.0	1.0
COD092E1bL1i69_S0_L006_R1_000																											97.58912332604162	58876008
COD092E1bL1i69_S0_L007_R1_000																											97.55853841447718	58758696
COD092E1bL1i69_S0_L008_R1_000																											97.563514086528	58685724
