## Supplemental file archive of walkthrough and results files for "Reproducible, portable, and efficient ancient genome reconstruction with nf-core/eager": nfcore-eager_multiqc_general_stats_5.csv

Sample	Samtools Flagstat (pre-samtools filter)_mqc-generalstats-samtools_flagstat_pre_samtools_filter-flagstat_total	Samtools Flagstat (pre-samtools filter)_mqc-generalstats-samtools_flagstat_pre_samtools_filter-mapped_passed	Samtools Flagstat (post-samtools filter)_mqc-generalstats-samtools_flagstat_post_samtools_filter-flagstat_total	endorSpy_mqc-generalstats-endorspy-endogenous_dna	Samtools Flagstat (post-samtools filter)_mqc-generalstats-samtools_flagstat_post_samtools_filter-mapped_passed	endorSpy_mqc-generalstats-endorspy-endogenous_dna_post	Picard_mqc-generalstats-picard-PERCENT_DUPLICATION	DamageProfiler_mqc-generalstats-damageprofiler-5_Prime1	DamageProfiler_mqc-generalstats-damageprofiler-5_Prime2	DamageProfiler_mqc-generalstats-damageprofiler-3_Prime1	DamageProfiler_mqc-generalstats-damageprofiler-3_Prime2	DamageProfiler_mqc-generalstats-damageprofiler-mean_readlength	DamageProfiler_mqc-generalstats-damageprofiler-median	QualiMap_mqc-generalstats-qualimap-mapped_reads	QualiMap_mqc-generalstats-qualimap-mean_coverage	QualiMap_mqc-generalstats-qualimap-median_coverage	QualiMap_mqc-generalstats-qualimap-1_x_pc	QualiMap_mqc-generalstats-qualimap-2_x_pc	QualiMap_mqc-generalstats-qualimap-3_x_pc	QualiMap_mqc-generalstats-qualimap-4_x_pc	QualiMap_mqc-generalstats-qualimap-5_x_pc	QualiMap_mqc-generalstats-qualimap-avg_gc	DamageProfiler_mqc-generalstats-damageprofiler-std	QualiMap_mqc-generalstats-qualimap-percentage_aligned	QualiMap_mqc-generalstats-qualimap-total_reads	QualiMap_mqc-generalstats-qualimap-general_error_rate	Adapter Removal_mqc-generalstats-adapter_removal-percent_aligned	Adapter Removal_mqc-generalstats-adapter_removal-aligned_total
COD076E1bL1	71388991	25136736	16786512	35.210942	16786512	23.514147	0.278749	0.14369005631808757	0.09103815030935655	0.1441329092173204	0.09122394798786593	49.442114963398645	47.0	12107290.0	0.8935	0	47.047296516025774	24.42254399653043	10.969825503594762	4.339321137516911	1.5503207116761581	48.34479480141539	13.474228892738426	100.0	12107290.0	1.54
COD076E1bL1_S0_L001_R1_000																											98.78801166129041	45978274
COD076E1bL1_S0_L006_R1_000																											98.65121898758436	79942696
COD076E1bL1_S0_L008_R1_000																											98.38475898379035	25883330
COD092E1bL1i69	69615709	25207317	16283158	36.209237	16283158	23.390063	0.160526	0.059283680527933806	0.039292054924971	0.06152055907899504	0.04039363199686529	48.75923256605736	46.0	13669280.0	0.9948	0	48.47889455902557	26.700979869574326	13.376714831683449	6.186843167535583	2.683386175559736	50.57404105002293	13.772598909462788	100.0	13669280.0	1.0
COD092E1bL1i69_S0_L006_R1_000																											97.58912332604162	58876008
COD092E1bL1i69_S0_L007_R1_000																											97.55853841447718	58758696
COD092E1bL1i69_S0_L008_R1_000																											97.563514086528	58685724
