## Supplemental file archive of walkthrough and results files for "Reproducible, portable, and efficient ancient genome reconstruction with nf-core/eager": Report_EAGER_3.csv

Sample number	Sample Name	# reads after C&M prior mapping	# of Merged Reads	% Merged Reads	# reads not attempted to map	# mapped reads prior RMDup	# mapped reads prior RMDup QF	# of Duplicates removed	Mapped Reads after RMDup	Endogenous DNA (%)	Endogenous DNA QF (%)	Cluster Factor	Mean Coverage	std. dev. Coverage	Coverage >= 1X in %	Coverage >= 2X in %	Coverage >= 3X in %	Coverage >= 4X in %	Coverage >= 5X in %	DMG 1st Base 3'	DMG 2nd Base 3'	DMG 1st Base 5'	DMG 2nd Base 5'	average fragment length	median fragment length	GC content in %
Sample 1/2	COD076	71388991	69141194	96.851	2247268	25136806	16786556	4679253	12107303	35.211	23.514	1.386	0.8935	1.2927	47.05	24.42	10.97	4.34	1.55	0.1441	0.0912	0.1437	0.091	49.44	47.0	47.9
Sample 2/2	COD092	69615709	64887647	93.208	4726088	25207442	16283245	2613837	13669408	36.209	23.390	1.191	0.9948	1.4182	48.48	26.7	13.38	6.19	2.68	0.0615	0.0404	0.0593	0.0393	48.76	46.0	50.13
